# Pentose Phosphate Pathway Inhibition activates Macrophages towards phagocytic Lymphoma Cell Clearance

**DOI:** 10.1101/2023.06.09.543574

**Authors:** Anna C. Beielstein, Elena Izquierdo, Stuart Blakemore, Nadine Nickel, Michael Michalik, Samruddhi Chawan, Reinhild Brinker, Hans-Henrik Bartel, Daniela Vorholt, Janica L. Nolte, Rebecca Linke, Carolina Raissa Costa Picossi, Jorge Sáiz, Felix Picard, Alexandra Florin, Jörn Meinel, Reinhard Büttner, Alma Villaseñor, Holger Winkels, Michael Hallek, Marcus Krüger, Coral Barbas, Christian P. Pallasch

## Abstract

Macrophages in the B-cell lymphoma microenvironment represent a functional node in progression and therapeutic response. We assessed metabolic regulation of macrophages in the context of therapeutic antibody-mediated phagocytosis. Pentose phosphate pathway (PPP) inhibition by specific compounds and shRNA targeting induced increased phagocytic lymphoma cell clearance.

Moreover, macrophages provided decreased support for survival of lymphoma cells. PPP inhibition induced metabolic activation, cytoskeletal re-modelling and pro-inflammatory polarization of macrophages. A link between PPP and immune regulation was identified as mechanism of macrophage repolarization. Inhibition of the PPP causes suppression of glycogen synthesis and subsequent modulation of the immune modulatory UDPG-Stat1-Irg1-Itaconate axis. PPP inhibition rewired macrophage maturation and activation *in vivo*. Addition of the PPP inhibitor S3 to antibody therapy achieved significantly prolonged overall survival in an aggressive B-cell lymphoma mouse model.

We hypothesize the PPP as key regulator and targetable modulator of macrophage activity in lymphoma to improve efficacy of immunotherapies.

**Highlights:**

- Macrophage-mediated lymphoma cell phagocytosis is increased by pentose phosphate pathway (PPP) inhibition as an immune regulatory switch for macrophage function and polarization
- PPP inhibition is linked to decreased glycogen synthesis and subsequent modulation of the UDPG-Stat1-Irg1-Itaconate axis
- PPP inhibition is tolerable *in vivo* and facilitates therapeutic targeting of B-cell lymphoma
