## Supplementary material for "Pentose Phosphate Pathway Inhibition activates Macrophages towards phagocytic Lymphoma Cell Clearance": Suppl. Table 1

### Sheet: Blots PPP Inhibitors
	ctrl	Oxythiamine	Physcion	6ANA				ctrl	Oxythiamine	Physcion	6ANA
CD80	9.81237	6.14564	3.57714	4.57718	M1		CD68 (1:100)	0.7613	0.856462	0.8237	1.03946	M1
MHC II	1.32672	0.931074	0.800148	0.90078			CD86 (1:10)	1.43341	1.70371	1.42894	1.7033
CD38	0.782518	1.28504	2.92372	1.31077			CD38 (1:2)	0.391259	0.64252	1.46186	0.655386
CD68	76.13	85.6462	82.37	103.946			CCR7	1.11639	1.18217	1.26459	1.19137
iNOS	1.5249	1.21339	2.20768	1.35104			EGR-2 (1:2)	0.992601	0.837046	0.757601	0.696612	M2
CCR7	1.11639	1.18217	1.26459	1.19137			Arg1	1.15902	0.938483	0.973913	0.897595	M2 / TAM
CD64	9.01446	6.77659	7.53286	7.58909			CD115 (1:10)	1.21722	0.874482	0.670416	0.976523
CD86	14.3341	17.0371	14.2894	17.033			IL-10	0.900021	0.853935	0.932483	0.733497
CD16/32	3349.07	2329.94	1984.9	2391.67			CD206 (1:2)	0.678623	0.587097	1.19335	0.535343
EGR-2	1.9852	1.67409	1.5152	1.39322	M2		CD16/32 (1:2000)	1.67454	1.16497	0.992452	1.19584
CD206	1.35725	1.17419	2.38669	1.07069			TGF-β (1:100)	0.355422	0.638249	0.377575	0.496552
CD115	12.1722	8.74482	6.70416	9.76523			CD64 (1:10)	0.901446	0.677659	0.753286	0.758909	TAM		ctrl	Oxythiamine	Physcion	6ANA
CD200R	1.17039	1.19697	2.42777	1.26638			MHC II	1.32672	0.931074	0.800148	0.90078		CD200R (1:2)	0.585196	0.598486	1.21388	0.633191
TGF-β	35.5422	63.8249	37.7575	49.6552			iNOS (1:2)	0.762452	0.606693	1.10384	0.675519	TAM / M1	PD-L1 (1:10)	0.812028	0.709137	0.45626	0.474049
IL-10	0.900021	0.853935	0.932483	0.733497			CD80 (1:10)	0.981237	0.614564	0.357714	0.457718		PD-1	1.19918	1.26205	1.02522	1.15275
Arg1	1.15902	0.938483	0.973913	0.897595									SIRPα (1:1000)	1.00292	0.752047	0.493598	0.717726
PD-L1	8.12028	7.09137	4.5626	4.74049
PD-1	1.19918	1.26205	1.02522	1.15275
SIRPα	1002.92	752.047	493.598	717.726
CD11b	57.1218	46.2671	39.6405	42.1035	Myelocytes/Macrophages
CD11b	54.3281	48.3698	40.1337	44.6516
F4/80	0.8476	0.937437	1.10868	0.877927

### Sheet: median calcul. PPP Inhibitors
		ctrl				Mean	Oxythiamine				Mean	Physcion				Mean	6ANA				Mean
CD80	M1	12.3789	7.13208	5.01351	14.725	9.81237	6.15639	6.08491	2.02703	10.3143	6.14564	3.337	5.4717	1.45946	4.0404	3.57714	4.68062	4.87736	1.63514	7.1156	4.57718
MHC II		1.11589	1.09231	1.10881	1.98986	1.32672	0.977865	0.917949	0.768912	1.05957	0.931074	0.901042	0.598291	0.629016	1.07224	0.800148	0.822917	0.560684	0.8	1.41952	0.90078
CD38		0.00409836	0.00292398	1.70283	0.640625	0.782518	0.692623	0.00292398	2.375	0.7875	1.28504	2.36885	0.00292398	4.36792	2.03437	2.92372	0.782787	0.00292398	1.79953	1.35	1.31077
CD68		45.4538	106.381	76.3423	76.3423	76.13	52.1385	115.856	87.2953	87.2953	85.6462	74.6846	102.567	76.1141	76.1141	82.37	84.3615	120.536	105.443	105.443	103.946
iNOS		1.06716	1.63418	1.69913	1.69913	1.5249	0.947761	1.37331	1.26623	1.26623	1.21339	2.07463	2.38381	2.18615	2.18615	2.20768	1.19403	1.33133	1.43939	1.43939	1.35104
CCR7		0.938462	1.28661	1.12025	1.12025	1.11639	0.969231	1.50628	1.12658	1.12658	1.18217	0.976923	1.60042	1.24051	1.24051	1.26459	1.00769	1.45397	1.1519	1.1519	1.19137
CD64		12.3829	6.19363	2.92593	14.5554	9.01446	12.4096	6.1008	2.20741	6.38851	6.77659	10.7898	4.64191	3.04444	11.6553	7.53286	9.97323	4.42971	2.17778	13.7756	7.58909
CD86		12.8806	19.5652	12.4453	12.4453	14.3341	10.5672	22.0337	17.7737	17.7737	17.0371	12.5373	13.0435	15.7883	15.7883	14.2894	9.58955	22.4404	18.0511	18.0511	17.033
CD16/32		3679.34	3018.8	fehlte	fehlte	3349.07	2198.35	2461.54	fehlte	fehlte	2329.94	1033.06	2936.75	fehlte	fehlte	1984.9	2037.19	2746.15	fehlte	fehlte	2391.67
EGR-2	M2	1.26522	5.28269	0.696454	0.696454	1.9852	0.9	4.82332	0.486525	0.486525	1.67409	1.16087	3.81625	0.541844	0.541844	1.5152	0.913043	3.92226	0.368794	0.368794	1.39322
CD206		0.4392	0.863636	1.2	1.51449	1.35725	0.48	0.82684	1.15455	1.19384	1.17419	1.76	3.16017	2.45455	2.31884	2.38669	0.516	0.781385	1.01818	1.12319	1.07069
CD115		10.7543	28.4835	2.42118	7.02976	12.1722	8.48	19.4066	2.15517	4.9375	8.74482	6.23429	12.8626	2.93103	4.78869	6.70416	11.64	17.9835	2.80049	6.6369	9.76523
CD200R		1.00787	1.3428	1.38889	0.942	1.17039	1.35433	1.16667	1.13889	1.128	1.19697	2.29134	2.53788	2.60185	2.28	2.42777	0.984252	1.27083	1.19444	1.616	1.26638
TGF-β		78.4	21.1111	7.11538	0.183824	35.5422	83.3	105.128	3.04656	0.183824	63.8249	67.7	40.6838	4.88866	4.46691	37.7575	53.6	90.5983	4.76721	0.183824	49.6552
IL-10		1.33937	0.283471	0.680348	0.680348	0.900021	1.15385	0.283471	0.70398	0.70398	0.853935	1.66063	0.528926	0.568408	0.568408	0.932483	1.28507	0.257025	0.457711	0.457711	0.733497
Arg1		1.34783	0.970213	fehlte	fehlte	1.15902	1.01739	0.859574	fehlte	fehlte	0.938483	0.947826	1	fehlte	fehlte	0.973913	0.973913	0.821277	fehlte	fehlte	0.897595
PD-L1		8.60909	7.75	4.96435	11.1577	8.12028	7.62045	8.11236	4.09804	8.53462	7.09137	5.62045	6.55618	3.16221	2.91154	4.5626	5.95455	4.49438	3.7861	4.72692	4.74049
PD-1		1.61317	1.73402	1.22263	0.226904	1.19918	1.83951	1.50309	1.43911	0.266497	1.26205	1.29218	1.35876	1.24231	0.207614	1.02522	1.43621	1.34639	1.32841	0.5	1.15275
SIRPα		282.162	2875.21	112.045	742.279	1002.92	262.23	2468.38	76.1134	201.471	752.047	132.162	1286.32	77.2267	478.676	493.598	254.392	1831.62	88.5628	696.324	717.726
CD11b	Myelocytes/Macrophages	75.9887	60.6864	42.3621	49.4502	57.1218	62.1525	54.8817	30.2112	37.8232	46.2671	45	49.787	30.3922	33.3826	39.6405	56.7232	50.858	26.4181	34.4148	42.1035
CD11b		85.1404	60.4967	34.0043	37.6708	54.3281	67.3392	56.5762	33.7957	35.768	48.3698	57.2982	47.702	29.5565	25.9781	40.1337	61.6433	49.7815	30.7522	36.4295	44.6516
F4/80		1.52489	1.49735	0.18408	0.18408	0.8476	1.53846	1.83069	0.190299	0.190299	0.937437	2.02715	1.91005	0.248756	0.248756	1.10868	1.48869	1.67725	0.172886	0.172886	0.877927

### Sheet: Blots PPP kds
	ctrl	MLP	TKT512	6PGD211				ctrl	empty vector	shRNA TKT512	shRNA 6PGD211			ctrl	empty vector	shRNA TKT512	shRNA 6PGD211
CD80	9.81237	9.19793	28.4882	6.47383	M1		CD68 (1:100)	0.698351	0.816021	0.94536	0.974327	M1
MHC II	1.32672	1.3473	3.55782	1.09568			CD86 (1:20)	0.671403	0.642229	1.0383	0.769079
CD38	0.782518	1.78464	1.2466	0.761264			CD38	0.782518	1.78464	1.2466	0.761264
CD68	69.8351	81.6021	94.536	97.4327			CCR7	1.2573	1.40452	1.59961	1.70536
iNOS	1.45393	1.17293	1.16201	1.21412			EGR-2	2.01305	0.932243	0.806163	0.858687	M2
CCR7	1.2573	1.40452	1.59961	1.70536			Arg1	1.15902	1.52787	1.8481	1.15119	M2 / TAM
CD64	9.01446	5.00567	9.15181	2.36967			CD115 (1:10)	1.21722	0.293455	0.578442	0.346757
CD86	13.4281	12.8446	20.766	15.3816			IL-10	1.00826	0.62843	0.857739	1.11641
CD16/32	3349.07	1952.71	285.777	124.283			CD206 (1:2)	0.678623	0.740583	1.38119	0.709622
EGR-2	2.01305	0.932243	0.806163	0.858687	M2		CD16/32 (1:2000)	1.67454	0.976354	0.142889	0.0621417
CD206	1.35725	1.48117	2.76237	1.41924			TGF-β (1:20)	1.77711	0.386777	1.13672	0.259388
CD115	12.1722	2.93455	5.78442	3.46757			CD64 (1:10)	0.901446	0.500567	0.915181	0.236967	TAM		ctrl	empty vector	shRNA TKT512	shRNA 6PGD211
CD200R	1.17039	1.28474	1.63938	1.11513			MHC II (1:2)	0.663358	0.673649	1.77891	0.547839		CD200R	1.17039	1.28474	1.63938	1.11513
TGF-β	35.5422	7.73554	22.7345	5.18777			iNOS	1.45393	1.17293	1.16201	1.21412	TAM / M1	PD-L1 (1:10)	0.812028	0.550468	0.977729	0.423631
IL-10	1.00826	0.62843	0.857739	1.11641			CD80 (1:20)	0.490618	0.459897	1.42441	0.323692		PD-1	1.19918	1.73389	1.62178	1.00651
Arg1	1.15902	1.52787	1.8481	1.15119									SIRPα (1:1000)	1.00292	0.127383	0.552689	0.230149
PD-L1	8.12028	5.50468	9.77729	4.23631
PD-1	1.19918	1.73389	1.62178	1.00651
SIRPα	1002.92	127.383	552.689	230.149
CD11b	57.1218	24.3189	34.7652	40.9202	Myelocytes/Macrophages
CD11b	54.3281	26.2076	27.1927	33.4998
F4/80	0.869762	0.450317	0.279386	0.435298

### Sheet: median calcul. PPP kds
		ctrl				Median	MLP				Median	TKT512				Median	6PGD211				Median
		11.12.	14.12.	14.01.	15.02.		11.12.	14.12.	14.01.	15.02.		11.12.	14.12.	14.01.	15.02.		11.12.	14.12.	14.01.	15.02.
CD80	M1	12.3789	7.13208	5.01351	14.725	9.81237	11.8302	17.1504	2.06796	5.74316	9.19793	5.19469	67.2616	19.2256	22.271	28.4882	6.99351	9.3719	3.72072	5.80921	6.47383
MHC II		1.11589	1.09231	1.10881	1.98986	1.32672	1.51339	1.37325	1.01247	1.49008	1.3473	1.95745	5.72398	3.67876	2.87109	3.55782	1.072	1.08561	0.9375	1.2876	1.09568
CD38		0.00409836	0.00292398	1.70283	0.640625	0.782518	0.20195	0.00140647	4.23852	0.913462	1.78464	1.34752	0.00119617	1.46454	0.927739	1.2466	0.387234	0.00100806	0.964029	0.93253	0.761264
CD68		45.4538	106.381	51.1629	76.3423	69.8351	21.237	114.455	89.4286	101.288	81.6021	55.1161	116.869	95.7897	110.369	94.536	63.232	116.297	99.925	110.276	97.4327
iNOS		1.06716	1.63418	1.41525	1.69913	1.45393	0.892308	1.00901	1.21505	1.57537	1.17293	0.982249	0.940516	1.24286	1.48241	1.16201	1.02151	0.886408	1.26025	1.68831	1.21412
CCR7		0.938462	1.28661	1.68387	1.12025	1.2573	0.913295	1.38136	1.78431	1.53913	1.40452	1.03226	1.48182	2.35359	1.53077	1.59961	1.09945	1.84	2.58523	1.29677	1.70536
CD64		12.3829	6.19363	2.92593	14.5554	9.01446	9.31081	3.26316	2.01493	5.43379	5.00567	9.10377	15.2673	4.10135	8.13478	9.15181	3.23333	2.29801	1.58621	2.36111	2.36967
CD86		12.8806	19.5652	8.82119	12.4453	13.4281	10.8923	19.2233	7.04717	14.2155	12.8446	18.6686	32.2247	12.5069	19.6636	20.766	15.672	18.0769	6.73913	21.0382	15.3816
CD16/32		3679.34	3018.8	fehlte	fehlte	3349.07	3697	208.417	fehlte	fehlte	1952.71	274.207	297.347	fehlte	fehlte	285.777	123.764	124.803	fehlte	fehlte	124.283
EGR-2	M2	1.26522	5.28269	0.807838	0.696454	2.01305	0.589235	1.69822	0.973864	0.467647	0.932243	0.607914	1.21554	0.909919	0.491279	0.806163	0.623188	1.68421	0.757644	0.369705	0.858687
CD206		0.4392	0.863636	1.2	1.51449	1.35725	0.683333	0.749219	1.2	1.76233	1.48117	0.484247	1.50106	2.77885	2.7459	2.76237	0.752336	1.04918	1.25	1.58849	1.41924
CD115		10.7543	28.4835	2.42118	7.02976	12.1722	4.62942	2.36817	1.83886	2.90173	2.93455	2.36009	4.42147	3.60665	12.7494	5.78442	2.58708	2.23509	2.16734	6.88078	3.46757
CD200R		1.00787	1.3428	1.38889	0.942	1.17039	0.802885	1.28701	1.30577	1.74328	1.28474	0.781457	1.72518	1.98131	2.0696	1.63938	0.871245	1.13934	1.21138	1.23853	1.11513
TGF-β		78.4	21.1111	7.11538	0.183824	35.5422	12.8237	5.15108	5.23179	12.3	7.73554	57.5	6.5034	4.2	23.8	22.7345	5.32778	2.46053	7.775	18.3	5.18777
IL-10		1.33937	0.283471	1.00505	0.680348	1.00826	0.616477	0.128281	0.83499	0.433824	0.62843	1.17559	0.086399	0.800933	0.596694	0.857739	0.822816	0.0987654	1.02846	1.49796	1.11641
Arg1		1.34783	0.970213	fehlte	fehlte	1.15902	0.844193	2.21154	fehlte	fehlte	1.52787	0.967626	2.72857	fehlte	fehlte	1.8481	0.745342	1.55705	fehlte	fehlte	1.15119
PD-L1		8.60909	7.75	4.96435	11.1577	8.12028	7.46215	1.58933	9.01814	3.94911	5.50468	7.33296	6.79708	16.9538	8.02529	9.77729	5.90336	0.0984879	7.44684	3.49656	4.23631
PD-1		1.61317	1.73402	1.22263	0.226904	1.19918	0.985052	2.97255	2.26456	0.713376	1.73389	1.47799	1.28034	2.55773	1.17105	1.62178	1.08742	0.550413	1.71196	0.676259	1.00651
SIRPα		282.162	2875.21	112.045	742.279	1002.92	325.936	61.295	34.8013	87.5	127.383	249.15	355.918	215.429	1390.26	552.689	208.55	77.3684	95.5224	539.154	230.149
CD11b	Myelocytes/Macrophages	75.9887	60.6864	42.3621	49.4502	57.1218	29.3877	34.1794	12.1085	21.6	24.3189	54.2703	12.9571	21.8867	49.9466	34.7652	31.6695	30.1701	39.0592	62.782	40.9202
CD11b		85.1404	60.4967	34.0043	37.6708	54.3281	66.2146	11.4068	7.06697	20.1419	26.2076	45.4183	7.51295	13.6033	42.2361	27.1927	44.7511	0.00756598	35.0852	54.1555	33.4998
F4/80		1.52489	1.49735	0.272727	0.18408	0.869762	0.801136	0.475124	0.322068	0.202941	0.450317	0.423983	0.234615	0.245723	0.213223	0.279386	0.589806	0.350333	0.24187	0.559184	0.435298
