## Supplementary material for "Pentose Phosphate Pathway Inhibition activates Macrophages towards phagocytic Lymphoma Cell Clearance": Suppl. Table 6

### Sheet: Blot Bonemarrow
	ctrl	S3						ctrl	S3
CD80	16.4739	16			M1		CD68 (1:2)	1.8129	2.7023			M1
MHC II	1548.89	657					CD86 (1:10)	2.04761	1.62501
CD38	48.3969	41.3001					CD38 (1:20)	2.41984	2.06501
CD68	3.6258	5.4046					CCR7	2.39245	1.44759
iNOS	2.7963	6.30556					EGR-2	1.53695	2.33846			M2
CCR7	2.39245	1.44759					Arg1 (1:500)	0.684444	1.414			M2 / TAM
CD64	523.333	485					CD115 (1:5)	1.76313	1.54945
CD86	20.4761	16.2501					IL-10	1.62092	1.95294
CD16/32	5.21125	#DIV/0!					CD206	1.40817	0.680621
EGR-2	1.53695	2.33846			M2		TGF-β (1:10)	1.89887	1.433	???? Fraglich verwertbar
CD206	1.40817	0.680621					CD64 (1:500)	1.04667	0.97
CD115	8.81563	7.74724					MHC II (1:1000)	1.54889	0.657			TAM		ctrl	S3
CD200R	50.4619	53.1629					iNOS (1:5)	0.559259	1.26111				CD200R (1:20)	2.5231	2.65814	0	0
TGF-β	18.9887	14.33					CD80 (1:10)	1.64739	1.6			TAM / M1	PD-L1 (1:5)	2.41212	2.37636	0	0
IL-10	1.62092	1.95294											PD-1	1.04271	1.76187
Arg1	342.222	707											SIRPα (1:1000)	2.83889	2.603	0	0
PD-L1	12.0606	11.8818
PD-1	1.04271	1.76187
SIRPα	2838.89	2603
CD11b	3.02632	3.57633			Myelocytes/Macrophages
CD11b	4.42559	4.9868
CD11b	2.69246	2.67321
CD11b	5.26296	6.695

### Sheet: median calculation Bonemarrow
		ctrl									Mean	S3										Mean
CD80	M1	15.612	18.061	14.286	10.9184	12.8571	20.4082	18.5714	18.4694	19.0816	16.4739	18.061	16.02	15.918	13.776	14.184	16.0204	19.0816	12.857	18.776	15.306	16
MHC II		1140	1420	790	4460	1430	1550	1260	770	1120	1548.89	420	800	560	1140	610	1200	480	370	470	520	657
CD38		40	44.429	43.857	51.9286	51.5714	51.0714	49	50.7143	53	48.3969	41.429	41.429	35.071	46	35.429	40.8571	37.6429	36.929	50.5	47.714	41.3001
CD68		3.31034	4.54023	3.58621	4.7931	3.17241	3.2069	3.95402	2.8046	3.26437	3.6258	5.05747	4.28736	5.68966	5.70115	5.45977	5.51724	6.28736	6.12644	4.81609	5.10345	5.4046
iNOS		2.33333	2.88889	3.38889	3.61111	2.33333	2.61111	3.61111	2.16667	2.22222	2.7963	5	3.38889	7.61111	6.66667	7.27778	6.22222	9.16667	8.33333	4.27778	5.11111	6.30556
CCR7		0,010800*	0,010800*	5.2688	0,010800*	1.1828	1.3978	1.7204	0,010800*	0,010800*	2.39245	2.2581	2.9032	1.3978	1.5054	1.6129	0.7097	0.957	0.2366	0,010800*	0,010800*	1.44759
CD64		490	580	460	610	310	540	530	580	610	523.333	530	580	500	470	370	490	550	380	470	510	485
CD86		17.857	17.857	25	20	22.143	20.357	21.786	18.214	21.071	20.4761	17.5	15.357	14.643	16.786	14.643	15.357	14.643	15.357	18.929	19.286	16.2501
CD16/32		0,083300*	0.4225	10	0,08333334*	0,08333334*	0,08333334*	0,08333334*	0,08333334*	0,08333334*	5.21125	0,083300*	0,083300*	0,083300*	0,083300*	0,083300*	0,08333334*	0,08333334*	0,083300*	0,083300*	0,083300*	#DIV/0!
EGR-2	M2	1.23077	1.53846	2.15385	1.53846	1.23077	1.38461	2.07692	1.29412	1.38461	1.53695	1.69231	1.69231	2.46154	2.46154	2.38462	2.30769	3.61538	2.84615	1.61539	2.30769	2.33846
CD206		0,028600*	0.5714	2.1429	0,02857143*	2.28571	1.51429	1.91429	0.771429	0.657143	1.40817	1.2286	0.5429	0.6857	1.0571	0,028600*	0.371429	0.198	0,046600*	0,028600*	0,028600*	0.680621
CD115		4.6154	5.4945	18.901	7.2527	7.4725	10.33	10.879	7.033	7.3626	8.81563	9.2308	6.1538	8.9011	9.4505	6.2637	9.8901	7.6923	6.5934	6.8132	6.4835	7.74724
CD200R		48.125	48.4375	50.625	50	60	54.5455	45.7576	48.1818	48.4849	50.4619	60.3125	53.4375	54.0625	54.0625	51.875	50.9091	54.8485	50.303	51.212	50.606	53.1629
TGF-β		22	1,000000*	32	16	36	20	18	4.46	3.45	18.9887	25	1,000000*	1,000000*	1,000000*	7.32	10	15	1,000000*	1,000000*	1,000000*	14.33
IL-10		1.47059	1.64706	2.17647	1.64706	1.58824	1.58824	1.82353	1.11765	1.52941	1.62092	3.35294	1.76471	1.88235	2	2	1.41176	1.82353	1.76471	1.64706	1.88235	1.95294
Arg1		230	330	440	380	290	330	490	270	320	342.222	330	300	670	580	560	800	1510	1030	550	740	707
PD-L1		9	10	14.5455	13.9091	9.72727	13.1818	12	13.7273	12.4545	12.0606	18.6364	15.6364	10.9091	12.9091	7.54545	10.8182	11.9091	8.4545	10.818	11.182	11.8818
PD-1		0.0328571	0.285714	5.05495	1.04348	0.532609	0.0108696	0.141304	1.19565	1.08696	1.04271	4.28571	2.96703	1.02198	2.74725	0.714286	0.706522	1.08696	0.5652	0,010900*	0,010900*	1.76187
SIRPα		3040	3160	2960	2560	2670	2770	2650	2870	2870	2838.89	2690	1080	2850	2900	2930	2740	2700	2300	3020	2820	2603
CD11b	Myelocytes/Macrophages	3.1447	2.8158	3.2632	2.51316	3.18421	2.75	3.21053	3.39474	2.96053	3.02632	3.9737	3.7895	3.2763	3.3816	3.2895	3.89474	4.10526	3.2763	3.7632	3.0132	3.57633
CD11b		4.4906	4.0755	4.7358	4.2264	4.2642	4.2453	4.434	4.9811	4.3774	4.42559	4.9057	3.7358	4.7547	4.7736	4.6038	5.6415	5.0755	5.0755	6.3585	4.9434	4.9868
CD11b		3.14286	2.53571	2.42857	2.67857	3.14286	2.83929	2.35714	2.57143	2.53571	2.69246	2.57143	2.82143	2.57143	2.5	2.32143	2.96429	2.35714	2.73214	3.10714	2.78571	2.67321
CD11b		5.86667	4.3	5.26667	4.95	7.15	5.36667	4.7	5.43333	4.33333	5.26296	8.5	8.26667	6.46667	6.48333	5.73333	6.36667	5.75	5.5333	7.7	6.15	6.695

### Sheet: Blot Peritoneum
	ctrl	S3						ctrl	S3
CD80	10.2795	22.503			M1		CD68	2.41093	3.20714			M1
MHC II	6.71708	6.54211					CD86 (1:2)	2.29276	3.02106
CD38	17.2621	41.1077					CD38 (1:20)	0.863103	2.05538
CD68	2.41093	3.20714					CCR7	2.84253	0.3934
iNOS	3.15528	2.04348					EGR-2	1.0381	0.862434			M2
CCR7	2.84253	0.3934					Arg1 (1:5)	2.55983	0.278173			M2 / TAM
CD64	348.6	543					CD115 (1:5)	1.39371	2.09965
CD86	4.58553	6.04212					IL-10	2.80392	2.86471
CD16/32	1.4181	1.1619					CD206	2.04167	1.33126
EGR-2	1.0381	0.862434			M2		CD16/32	1.4181	1.1619
CD206	2.04167	1.33126					CD64 (1:200)	1.743	2.715
CD115	6.96856	10.4983					MHC II (1:2)	3.35854	3.27106			TAM		ctrl	S3
CD200R	159.385	137.425					iNOS	3.15528	2.04348				CD200R (1:10)	15.9385	13.7425	0	0
TGF-β	57	#DIV/0!					CD80 (1:10)	1.02795	2.2503			TAM / M1	PD-L1 (1:2)	13.6273	13.0044	0	0
IL-10	2.80392	2.86471											SIRPα (1:5)	5.70592	12.68
Arg1	12.7991	1.39087														0	0
PD-L1	136.273	130.044
PD-1	320	869.6
SIRPα	28.5296	63.4002
CD11b	64.7488	93.1167			Myelocytes/Macrophages
CD11b	13.0304	16.6743
CD11b	118.716	4.69444
CD11b	99.6167	126.219

### Sheet: median calculation Peritoneum
		ctrl									Mean	S3										Mean
CD80	M1	1.7879	7.2727	23.788	11.5152	9.93939	6.27273	3.0303	14.0606	14.8485	10.2795	67.273	28.939	24.697	20.182	23.485	14.6061	10.9091	16.303	8.3333	10.303	22.503
MHC II		0,005300*	10.684	3.7895	13.7895	8.63158	6.42105	2.63158	3.42105	4.36842	6.71708	13.158	3.8947	6.5789	6.6316	2.3158	7.63158	14.0526	2.8947	6.6316	1.6316	6.54211
CD38		65.128	18.333	16.718	1.02564	16.6667	3.89744	1.5641	13.1282	18.8974	17.2621	24.077	62.051	48.462	74.615	51.026	48.9744	21.3333	22.051	35.897	22.59	41.1077
CD68		0.134921	4.31746	3.45238	1.64286	2.75397	3.0873	4.87302	0.357143	1.07936	2.41093	2.90476	2.76191	2.89683	3.69841	2.80952	2.50794	3.52381	2.98413	5.44444	2.53968	3.20714
iNOS		0,004348*	3.47826	2.91304	5.86956	2.3913	1.65217	4.86956	0,004348*	0.913043	3.15528	2.21739	2.08696	2.3913	3.34783	2	1.65217	2.08696	0.434783	3.04348	1.17391	2.04348
CCR7		0,003400*	0,023600*	0,003400*	8.2759	0.1483	0.1034	0,003400*	0,003400*	0,003400*	2.84253	0.9655	0,003400*	0,003400*	0,003400*	0,003400*	0,003400*	0.1966	0.0181	0,003400*	0,003400*	0.3934
CD64		1,000000*	270	83	1020	140	2,590000*	1,000000*	230	1,000000*	348.6	24	410	1040	830	1220	640	86	220	540	420	543
CD86		3.5789	5.6316	6.6842	1.4737	4.6842	1.2632	0,005300*	6	7.3684	4.58553	2.4211	5.4737	7.7368	11.579	5.1053	7.3158	5.3158	5	5.1053	5.3684	6.04212
CD16/32		0,004800*	0.281	0,004800*	1.04762	0,004761905*	0,004761905*	1.61905	1.28571	2.85714	1.4181	0.5714	0,004800*	0,004800*	0,004800*	0,004800*	0.571429	1.14286	2.5714	1,000000*	0.9524	1.1619
EGR-2	M2	0,004762*	1.14286	1.23809	0,004762*	0.809524	0.619048	1.95238	0,004762*	0.466667	1.0381	0.809524	0.857143	0.714286	1.38095	0.619048	0.47619	0.857143	0,004762*	1.38095	0.666667	0.862434
CD206		0,006300*	1.25	3.6875	1.0625	1.375	2	2.875	0,006250*	0,006250*	2.04167	44,188000*	0,006300*	0.4438	1.625	1.25	0.5125	3.9375	0.3	1.25	0,006300*	1.33126
CD115		3.8276	2.2759	2.6724	0.1655	2.6724	1.431	1.0862	34.483	14.103	6.96856	0.931	45.345	11.293	11.483	5.8448	10.31	2.7414	8.0345	6.6379	2.3621	10.4983
CD200R		0,1006036*	263.582	65.3924	178.068	184.105	86.5191	0,1006036*	111.67	226.358	159.385	11.0664	147.887	161.972	170.02	177.062	129.779	15.0905	118.71	208.25	234.41	137.425
TGF-β		1,000000*	1,000000*	1,000000*	65	1,000000*	1,000000*	48	58	1,000000*	57	1,000000*	1,000000*	1,000000*	1,000000*	1,000000*	1,000000*	1,000000*	1,000000*	1,000000*	1,000000*	#DIV/0!
IL-10		4.29412	2	3.52941	1.17647	2.29412	2.58824	3.29412	2.88235	3.17647	2.80392	2.11765	3.11765	1.94118	3	2.58824	2.94118	2.64706	2.58824	3.11765	4.58824	2.86471
Arg1		31.4615	0.538462	5.34615	33.8846	0.884615	8.92308	2	15.1923	16.9615	12.7991	0.357692	0.884615	0.384615	1.92308	1.03846	2.88462	2.46154	99,615380*	1.19231	96,153850*	1.39087
PD-L1		3,260870*	122.609	59.1304	111.304	150.217	38.2609	3,260870*	363.043	109.348	136.273	3.47826	121.739	162.826	92.6087	200.652	221.739	10.4348	83.478	213.91	189.57	130.044
PD-1		1,000000*	1,000000*	1,000000*	1,000000*	1,000000*	1,000000*	1,000000*	320	1,000000*	320	66	860	530	1,000000*	2870	1,000000*	22	1,000000*	1,000000*	1,000000*	869.6
SIRPα		37.118	24.118	56.765	4.5882	17.059	5.8824	2.1176	52	57.118	28.5296	3	107.06	82.941	87.647	74.118	77.059	61.765	48.235	64.706	27.471	63.4002
CD11b	Myelocytes/Macrophages	296.15	2.5385	30.897	0.74359	3.42308	3.74359	1.78205	105	138.462	64.7488	5.6538	187.18	162.82	184.62	196.15	75.641	4.82051	102.82	7.5641	3.8974	93.1167
CD11b		1.6589	1.8879	4.9533	0.2664	7.3364	0.7103	0,022400*	43.925	43.505	13.0304	0.5888	32.85	15.935	36.869	21.542	27.103	1.6822	11.589	17.336	1.2477	16.6743
CD11b		300	2.40741	26.6667	368.519	2.7963	75.1852	2.5	162.222	128.148	118.716	2.09259	3.03704	2.18519	3.7963	3.92593	14.1481	5.42593	207,407400*	2.94444	126,851900*	4.69444
CD11b		1,121951*	97.3171	79.7561	41.2195	120.488	35.8537	1,097561*	173.902	148.78	99.6167	1,658537*	141.951	130.488	157.561	134.634	114.878	2,414634*	56.098	107.8	166.34	126.219

### Sheet: Blot Spleen
	ctrl	S3						ctrl	S3
CD80	44.8366	48.8236			M1		CD68 (1:5)	2.00565	2.08271			M1
MHC II	3037.78	2072					CD86 (1:5)	2.4696	2.3245
CD38	98.8788	99.3727					CD38 (1:50)	1.97758	1.98745
CD68	10.0282	10.4136					CCR7	0.964275	0.386275
iNOS	1380	1540					EGR-2 (1:5)	1.56019	1.725			M2
CCR7	0.964275	0.386275					Arg1 (1:500)	0.502222	1.056			M2 / TAM
CD64	405	342.222					CD115 (1:5)	1.60814	1.59786
CD86	12.348	11.6225					IL-10 (1:200)	2.35556	2.325
CD16/32	#DIV/0!	#DIV/0!					CD206	1.27222	0.864015
EGR-2	7.80093	8.625			M2		TGF-β (1:20)	2.08102	1.31386
CD206	1.27222	0.864015					CD64 (1:200)	2.025	1.71111
CD115	8.04069	7.9893					MHC II (1:2000)	1.51889	1.036			TAM		ctrl	S3
CD200R	49.2176	56.4352					iNOS (1:1000)	1.38	1.54				CD200R (1:10)	4.92176	5.64352	0	0
TGF-β	41.6204	26.2773					CD80 (1:20)	2.24183	2.44118			TAM / M1	PD-L1 (1:5)	5.9358	5.20222	0	0
IL-10	471.111	465											PD-1	4.81482	4.37843
Arg1	251.111	528											SIRPα (1:500)	4.73111	4.82	0	0
PD-L1	29.679	26.0111
PD-1	4.81482	4.37843
SIRPα	2365.56	2410
CD11b	1.39711	1.65928			Myelocytes/Macrophages
CD11b	2.25769	2.76597
CD11b	5.95062	5.43519
CD11b	1.93827	2.28807

### Sheet: median calculation Spleen
		ctrl									Mean	S3										Mean
CD80	M1	44.412	40.882	41.471	43.8235	42.3529	44.7059	51.7647	47.0588	47.0588	44.8366	39.706	55.882	55.294	50.588	46.765	43.8235	55	47.353	42.353	51.471	48.8236
MHC II		2050	3000	2280	5640	3260	2660	2280	2640	3530	3037.78	1470	2320	1710	2220	2020	2000	1870	2510	2450	2150	2072
CD38		90.909	80.091	88.909	114.546	95.4545	94.5455	112.727	100	112.727	98.8788	95.455	104.55	89.182	94.545	94.545	94.5455	107.273	106.36	109.09	98.182	99.3727
CD68		11.7797	10.4746	10.339	7.30509	11.0169	9.22034	9.72881	10.9491	9.44068	10.0282	9.79661	9.86441	10.339	12.1186	10.0678	10.1017	9.18644	11.3559	9.55932	11.7458	10.4136
iNOS		1510	1560	1560	1060	1490	1350	1280	1510	1100	1380	1460	1240	1590	1840	1440	1600	1400	1680	1430	1720	1540
CCR7		0,013000*	0,013000*	0.1948	0,013000*	1.8182	1.1688	0.6753	0,014000*	0,013000*	0.964275	0,013000*	0,013000*	0,013000*	5,584400*	0,013000*	0.4156	0.0516	0.8182	0,013000*	0.2597	0.386275
CD64		450	340	340	310	360	450	370	620	18,333330*	405	350	340	450	380	300	380	11,666670*	270	250	360	342.222
CD86		11.321	10.377	10.755	13.019	11.321	11.132	13.962	14.717	14.528	12.348	11.509	11.132	9.434	8.6792	11.509	11.887	13.019	12.83	12.83	13.396	11.6225
CD16/32		1,000000*	1,000000*	1,000000*	1,000000*	1,000000*	1,000000*	1,000000*	1,000000*	1,000000*	#DIV/0!	1,000000*	1,000000*	1,000000*	1,000000*	1,000000*	1,000000*	1,000000*	1,000000*	1,000000*	1,000000*	#DIV/0!
EGR-2	M2	7.5	9.16667	8.95833	6.04167	8.54167	8.125	7.5	8.125	6.25	7.80093	7.08333	7.29167	7.70833	10.2083	7.70833	8.95833	9.375	9.16667	8.33333	10.4167	8.625
CD206		0.1891	0.0435	2.7826	0.0434783	1.47826	2.30435	2.47826	1.65217	0.478261	1.27222	0.2096	0.4013	1.6522	2.6522	0.2752	1.78261	1.52174	0.0435	0.0583	0.0435	0.864015
CD115		5.3763	6.2366	4.1935	15.269	7.3118	10.323	5.914	8.6022	9.1398	8.04069	8.172	6.4516	4.3011	9.4624	5.914	10.645	8.3871	10.753	10.753	5.0538	7.9893
CD200R		48.3333	43.3333	51.6667	56.6667	61.6667	60	56.25	60.4167	4.625	49.2176	50.4167	45.4167	49.5833	50.4167	51.6667	60.4167	4,875000*	66.25	58.75	75	56.4352
TGF-β		57	33	39	1,000000*	44	35	42	55	27.963	41.6204	75	25	1,000000*	8.69	27	32	25.5556	20	3.25	20	26.2773
IL-10		480	470	480	390	520	540	540	400	420	471.111	550	440	440	490	400	350	500	460	370	650	465
Arg1		200	380	320	140	250	250	190	360	170	251.111	330	270	590	810	380	630	590	370	730	580	528
PD-L1		24.2593	19.0741	19.6296	27.963	23.1482	20.5556	25.3704	56.1111	51	29.679	17.4074	22.037	30.3704	23.3333	20	31.8518	44	25	19.63	26.481	26.0111
PD-1		4.70588	2.54902	4.11765	4.11765	5.09804	2.94118	3.33333	11.5686	4.90196	4.81482	1.78431	1.60784	9.41177	6.07843	4.90196	6.47059	2.7451	3.9216	2.549	4.3137	4.37843
SIRPα		2520	2450	2440	2420	2200	2160	2190	2390	2520	2365.56	2690	2680	2490	600	2900	2390	2480	2380	3010	2480	2410
CD11b	Myelocytes/Macrophages	1.2222	1.4444	1.4815	1.18518	1.46296	1.37037	1.75926	1.33333	1.31482	1.39711	1.6667	1.6667	1.5926	1.3148	1.5	1.57407	1.98148	1.963	1.8704	1.463	1.65928
CD11b		1.8298	2.1915	2.1702	2.2128	2.5745	2.2128	2.6383	2.2553	2.234	2.25769	2.1915	2.5532	2.1064	2.5745	2.2553	2.7872	2.9362	3.8298	2.9362	3.4894	2.76597
CD11b		4.03704	5.12963	6.44444	5.05556	5.98148	5.07407	10.7407	4.07407	7.01852	5.95062	3.7037	5.35185	5	3.7037	5.11111	4.5	6.44444	6.01852	4.72222	9.7963	5.43519
CD11b		1.88889	2.2963	2.11111	1.72222	2.22222	1.72222	2.22222	2.25926	1	1.93827	1.90741	2.35185	2.14815	1.88889	2.09259	2.25926	45,000000*	2.7963	2.3519	2.7963	2.28807
